# The virome of bats inhabiting Brazilian biomes: knowledge gaps and biases towards zoonotic viruses

**DOI:** 10.1101/2022.10.11.511773

**Authors:** Gabriel Luz Wallau, Eder Barbier, Alexandru Tomazatos, Jonas Schmidt-Chanasit, Enrico Bernard

## Abstract

Bats are hosts of a large variety of viruses including some that may infect other vertebrates and humans. Research on bat-borne viruses attracted significant attention in recent years mainly due to epizootics caused by viruses having bats as hosts. The characterization of the viral communities of bats was then prioritized, but despite increasing efforts, there are large disparities in the geographical ranges covered and the methodologies employed around the world. As a result, large gaps remain in our current understanding of bat viromes and their role in disease emergence. This is particularly true for megadiverse regions in Latin America. This review aims to summarize the current understanding about bat-viruses that inhabit Brazilian biomes, one of the most bat species-rich and diverse regions of the globe. Taking into account all known bat-associated viral families studied in Brazilian biomes, we found that almost half of all bat species (86/181 species) were not investigated for viruses at all. Moreover, only a small fraction of viral lineages or families have been studied more in depth, usually employing targeted methods with limited power to characterize a broad virus diversity. Additionally, these studies relied on limited spatio-temporal sampling and small sample sizes. Therefore, our current understanding of bat viral communities in the Brazilian biomes is limited and biased at different levels, limiting zoonotic risk assessments of bat-borne viruses. Considering these limitations, we propose strategies to bridge the existing gaps in the near future.
