## Supplementary File 1 for "The virome of bats inhabiting Brazilian biomes: knowledge gaps and biases towards zoonotic viruses"

### Sheet: Tab 1
N	Authors	Title	Year	doi	Methodology	Methodology acronym	Meaning
1	Moreira-Soto et al.	Neotropical Bats from Costa Rica harbour Diverse Coronaviruses	2015	10.1111/zph.12181	FSD-PCR	VIIIM	Virus Isolation through intracerebral inoculation of mice
2	Ribeiro et al.	Bat rabies surveillance and risk factors for rabies spillover in an urban area of Southern Brazil	2018	10.1186/s12917-018-1485-1	DIAMA, VIIIM	VICC	Virus isolation in cell culture
3	Drexler et al.	Bats host major mammalian paramyxoviruses	2012	10.1038/ncomms1796	DIAMA, FSD-PCR	ELANT	Electron microscopy and antigenic profile
4	Salmier et al.	Virome analysis of two sympatric bat species (Desmodus rotundus and Molossus molossus) in French Guiana	2017	10.1371/journal.pone.0186943	FVIR	WB	Western blot
5	Bolatti et al.	Viral Metagenomic Data Analyses of Five New World Bat Species from Argentina: Identification of 35 Novel DNA Viruses	2022	10.3390/microorganisms10020266	DNAVIR	DIAMA	direct imunofluorescence antigen monoclonal antibodies
6	de Souza et al.	Paramyxoviruses from neotropical bats suggest a novel genus and nephrotropism	2021	10.1016/j.meegid.2021.105041	RNAVIR, VICC, SS-PCR	ELISA	enzyme-linked immunosorbent assay
7	Campos et al	Bat Influenza A(HL18NL11) Virus in Fruit Bats, Brazil	2019	10.3201/eid2502.181246	FSD-PCR	SS-PCR	Strain specific RT-PCR
8	Schulz et al.	Serological Evidence for Henipa-like and Filo-like Viruses in Trinidad Bats	2020	10.1093/infdis/jiz648	DIAMA, ELISA, FSD-PCR	N-PCR	Nested PCR
9	Sabino-Santos et al.	Evidence of Hantavirus Infection Among Bats in Brazil	2015	10.4269/ajtmh.15-0032	ELISA	FSD-PCR	Family/Subfamily degenerated RT-PCR
10	Sabino-Santos et al.	Natural infection of Neotropical bats with hantavirus in Brazil	2018	10.1038/s41598-018-27442-w	SS-PCR, DIAMA, WB	DNAVIR	DNA virome
11	Bolatti et al.	A Preliminary Study of the Virome of the South American Free-Tailed Bats (Tadarida brasiliensis) and Identification of Two Novel Mammalian Viruses	2020	10.3390/v12040422	DNAVIR	RNAVIR	RNA virome
12	de Araujo et al.	Antibodies Against Henipa-Like Viruses in Brazilian Bats	2017	10.1089/vbz.2016.2051	ELISA	FVIR	Full virome
13	Corman et al.	Highly diversified coronaviruses in neotropical bats	2013	10.1099/vir.0.054841-0	FSD-PCR
14	Carrinton et al.	Detection and Phylogenetic Analysis of Group 1 Coronaviruses in South American Bats	2008	10.3201/eid1412.080642	FSD-PCR
15	de Araujo et al.	Detection of hantavirus in bats from remaining rain forest in São Paulo, Brazil	2012	10.1186/1756-0500-5-690	SS-PCR
16	Alves et al.	Detection of coronavirus in vampire bats (Desmodus rotundus) in southern Brazil	2021	10.1111/tbed.14150	RNAVIR, FSD-PCR
17	Brandao et al.	A Coronavirus Detected in the Vampire Bat Desmodus rotundus	2021	10.1111/tbed.14150	SS-PCR
18	Asano et al.	Alphacoronavirus in urban Molossidae and Phyllostomidae bats, Brazil	2016	10.1186/s12985-016-0569-4	FSD-PCR
19	Lima et al.	Detection of Alphacoronavirus in velvety free-tailed bats (Molossus molossus) and Brazilian free-tailed bats (Tadarida brasiliensis) from urban area of Southern Brazil.	2013	10.1007/s11262-013-0899-x	SS-PCR
20	Goés et al.	Novel bat coronaviruses, Brazil and Mexico.	2013	10.3201/eid1910.130525	FSD-PCR
21	Simas et al.	Bat coronavirus in Brazil related to appalachian rigde and porcine epidemic diarrhea viruses.	2015	10.3201/eid2104.141783	FSD-PCR, RNAVIR
22	Vieira et al.	Phylogeography of rabies virus isolated from herbivores and bats in the Espírito Santo State, Brazil	2013	10.1007/s11262-012-0866-y	DIAMA, SS-PCR
23	Vieira et al.	Caracterização molecular do vírus da raiva isolado de Desmodus rotundus capturados no Estado do Rio de Janeiro	2010	10.1590/S0102-09352010000200014	DIAMA, VICC, SS-PCR
24	Menozzi et al.	Antigenic and genotypic characterization of rabies virus isolated from bats (Mammalia: Chiroptera) from municipalities in São Paulo State, Southeastern Brazil	2017	10.1007/s00705-017-3220-9	VIIIM, DIAMA, SS-PCR
25	Bittar et al.	Alphacoronavirus Detection in Lungs, Liver, and Intestines of Bats from Brazil	2020	10.1007/s00248-019-01391-x	FSD-PCR
26	Bergner et al.	Demographic and environmental drivers of metagenomic viral diversity in vampire bats	2019	10.1111/mec.15250	FVIR
27	Queiroz et al.	Rabies in southeast Brazil: a change in the epidemiological pattern	2011	10.1007/s00705-011-1146-1	VIIIM, DIAMA, SS-PCR
28	da Rosa et al.	Bat-transmitted Human Rabies Outbreaks, Brazilian Amazon	2006	10.3201/1208.050929	No bat samples
29	Allendorf et al.	Rabies virus distribution in tissues and molecular characterization of strains from naturally infected non-hematophagous bats	2012	10.1016/j.virusres.2012.01.011	SS-PCR
30	Oliveira et al.	Rabies virus in insectivorous bats: implications of the diversity of the nucleoprotein and glycoprotein genes for molecular epidemiology	2010	10.1016/j.virol.2010.05.030	SS-PCR
31	Goés et al.	Genetic diversity of bats coronaviruses in the Atlantic Forest hotspot biome, Brazil	2016	10.1016/j.meegid.2016.07.034	FSD-PCR
32	Anthony et al.	Global patterns in coronavirus diversity	2017	10.1093/ve/vex012	FSD-PCR
33	Carnieli et al.	Phylogenetic analysis of partial RNA-polymerase blocks II and III of Rabies virus isolated from the main rabies reservoirs in Brazil	2012	10.1007/s11262-012-0743-8	DIAMA, VIIIM, SS-PCR
34	Carnieli et al.	Comparative analysis of rabies virus isolates from Brazilian canids and bats based on the G gene and G-L intergenic region	2010	10.1007/s00705-010-0671-7	DIAMA, VIIIM, SS-PCR
35	Shoji et al.	Genetic and phylogenetic characterization of rabies virus isolates from wildlife and livestock in Paraiba, Brazil	2006	PMID: 16599183	pdf not found
36	Sato et al.	Molecular epidemiology of rabies from Maranhão and surrounding states in the northeastern region of Brazil	2006	10.1007/s00705-006-0770-7	SS-RTPCR
37	Kobayashi et al.	Genetic diversity of bat rabies viruses in Brazil	2007	10.1007/s00705-007-1033-y	DIAMA, VIIIM, SS-PCR
38	Kobayashi et al.	Low genetic diversities of rabies virus populations within different hosts in Brazil	2010	10.1016/j.meegid.2009.12.003	DIAMA, VIIIM, SS-PCR
39	Sato et al.	A unique substitution at position 333 on the glycoprotein of rabies virus street strains isolated from non-hematophagous bats in Brazil	2009	10.1007/s11262-008-0290-5	DIAMA, VIIIM, SS-PCR
40	Cibulski et al.	Detection of multiple viruses in oropharyngeal samples from Brazilian free-tailed bats (Tadarida brasiliensis) using viral metagenomics	2021	10.1007/s00705-020-04825-x	FVIR, FSD-PCR
41	Cargnelutti et al.	Genetic identification of a rabies virus from an insectivorous bat in an urban area of Rio Grande do Sul, Brazil	2021	10.1007/s42770-021-00519-x	DIAMA, VIIIM, SS-PCR
42	Carneiro et al.	Rabies virus RNA in naturally infected vampire bats, northeastern Brazil	2010	10.3201/eid1612.100726	FSD-PCR
43	Heinemann et al.	Genealogical analyses of rabies virus strains from Brazil based on N gene alleles	2002	10.1017/s095026880200688x	DIAMA, VIIIM, SS-PCR
44	Cibulski et al.	A Novel Anelloviridae Species Detected in Tadarida brasiliensis Bats: First Sequence of a Chiropteran Anellovirus	2014	10.1128/genomeA.01028-14	DNAVIR
45	Ito et al.	Discrimination between dog-related and vampire bat-related rabies viruses in Brazil by strain-specific reverse transcriptase-polymerase chain reaction and restriction fragment length polymorphism analysis	2003	10.1016/s1386-6532(02)00048-3	SS-PCR
46	Sato et al.	Genetic and phylogenetic analysis of glycoprotein of rabies virus isolated from several species in Brazil	2004	10.1292/jvms.66.747	SS-PCR
47	Bernardi et al.	Antigenic and genetic characterization of rabies viruses isolated from domestic and wild animals of Brazil identifies the hoary fox as a rabies reservoir	2005	10.1099/vir.0.81223-0	DIAMA, VIIIM, SS-PCR
48	Razafindratsimandresy et al.	Partial molecular characterization of alphaherpesviruses isolated from tropical bats	2009	10.1099/vir.0.006825-0	SS-PCR
49	Shoji et al.	Genetic characterization of rabies viruses isolated from frugivorous bat (Artibeus spp.) in Brazil	2004	10.1292/jvms.66.1271	DIAMA, VIIIM, SS-PCR
50	Kobayashi et al	Molecular epidemiological analysis of bat rabies viruses in Brazil	2005	10.1292/jvms.67.647	DIAMA, VIIIM, SS-PCR
51	Groseth et al.	Molecular characterization of human pathogenic bunyaviruses of the Nyando and Bwamba/Pongola virus groups leads to the genetic identification of Mojuí dos Campos and Kaeng Khoi virus	2014	10.1371/journal.pntd.0003147	Species undetermined
52	Lima et al.	Genomic characterization of novel circular ssDNA viruses from insectivorous bats in Southern Brazil	2015	10.1371/journal.pone.0118070	SS-PCR
53	Ferraz et al.	First report of rabies in vampire bats (Desmodus rotundus) in an urban area, Ubatuba, São Paulo state, Brazil	2007	10.1590/s0036-46652007000600010	DIAMA, VIIIM
54	Lima et al.	First detection of adenovirus in the vampire bat (Desmodus rotundus) in Brazil	2013	10.1007/s11262-013-0947-6	N-PCR
55	Schaefer et al.	Studies on antigenic and genomic properties of Brazilian rabies virus isolates	2005	10.1016/j.vetmic.2005.01.023	DIAMA, VIIIM, SS-PCR
56	Almeida et al.	Characterization of rabies virus isolated from a colony of Eptesicus furinalis bats in Brazil.	2011	10.1590/S0036-46652011000100006	DIAMA, VIIIM, SS-PCR
57	Campos et al.	One-step protocol for amplification of near full-length cDNA of the rabies virus genome.	2011	10.1016/j.jviromet.2011.03.030	SS-PCR
58	Favoretto et al.	Antigenic typing of brazilian rabies virus samples isolated from animals and humans, 1989-2000	2002	10.1590/S0036-46652002000200007	DIAMA
59	Velasco-Villa	Molecular Diversity of Rabies Viruses Associated with Bats in Mexico and Other Countries of the Americas	2006	10.1128/JCM.44.5.1697-1710.2006	DIAMA, SS-PCR
60	Ito et al.	Detection of rabies virus RNA isolated from several species of animals in Brazil by RT-PCR	2001	10.1292/jvms.63.1309	DIAMA, SS-PCR
61	Velasco-Villa	Antigenic diversity and distribution of rabies virus in Mexico	2002	10.1128/JCM.40.3.951-958.2002	DIAMA, VIIIM
62	Ito et al.	Genetic characterization and geographic distribution of rabies virus isolates in Brazil: identification of two reservoirs, dogs and vampire bats	2001	10.1006/viro.2000.0916	DIAMA, VIIIM, SS-PCR
63	Romijn et al.	Study of lyssaviruses of bat origin as a source of rabies for other animal species in the State of Rio de Janeiro, Brazil	2003	10.4269/ajtmh.2003.69.81	DIAMA, VIIIM, SS-PCR
64	Schaefer et al.	Studies on antigenic and genomic properties of Brazilian rabies virus isolates.	2005	10.1016/j.vetmic.2005.01.023	DIAMA, VIIIM, SS-PCR
65	de Mattos et al.	Genetic characterization of rabies field isolates from Venezuela	1996	10.1128/jcm.34.6.1553-1558.1996	DIAMA, SS-PCR
66	Paez et al.	Molecular epidemiology of rabies in northern Colombia 1994-2003. Evidence for human and fox rabies associated with dogs	2005	10.1017/s0950268805003699	No bat samples
67	de Mattos et al.	Bat rabies in urban centers in Chile	2000	10.7589/0090-3558-36.2.231	DIAMA, VIIIM, SS-PCR
68	Cisterna et al	Antigenic and molecular characterization of rabies virus in Argentina	2005	10.1016/j.virusres.2004.10.013	DIAMA, SS-PCR
69	Zeller et al.	Electron microscopy and antigenic studies of uncharacterized viruses. I. Evidence suggesting the placement of viruses in familiesArenaviridae, Paramyxoviridae, orPoxviridae	1989	10.1007/BF01310934	ELANT
70	Warner et al.	Laboratory investigation of human deaths from vampire bat rabies in Peru	1999	10.4269/ajtmh.1999.60.502	No bat samples
71	Rohde et al.	Bat Rabies, Texas, 1996–2000	2004	10.3201/eid1005.030719	DIAMA, SS-PCR
72	Favic et al.	Role of insectivorous bats in the transmission of Rabies in Chile	1999	10.4067/S0301-732X1999000200002	DIAMA, VIIIM
73	Tong et al.	New World Bats Harbor Diverse Influenza A Viruses	2013	10.1371/journal.ppat.1003657	ELISA, FSD-PCR
74	Uribe et al.	Molecular Evidence of Orthomyxovirus Presence in Colombian Neotropical Bats	2022	10.3389/fmicb.2022.845546	FSD-PCR
75	Bergner et al.	Diversification of mammalian deltaviruses by host shifting	2021	10.1073/pnas.2019907118	FVIR
76	Thoisy et al.	Bioecological Drivers of Rabies Virus Circulation in a Neotropical Bat Community	2016	10.1371/journal.pntd.0004378	ELISA, SS-PCR
77	Costa et al.	Serological investigation of rabies virus neutralizing antibodies in bats captured in the eastern Brazilian Amazon	2013	10.1093/trstmh/trt080	DIAMA
78	de Almeida et al,	Rabies diagnosis and serology in bats from the State of São Paulo, Brazil.	2011	10.1590/S0037-86822011005000011	DIAMA, VIIIM
79	Cunha et al.	Bat rabies in the northnorthwestern regions of the state of São Paulo, Brazil: 1997-2002	2006	10.1590/S0034-89102006000700017	DIAMA, VIIIM
80	Queiroz et al.	Perfil epidemiológico da raiva na região Noroeste do Estado de São Paulo no período de 1_x0018__x0018_3 a 2007	2009	10.1590/S0037-86822009000100003	DIAMA, VIIIM
81	Cunha et al.	Isolamento do vírus da raiva em Artibeus fimbriatus no Estado de São Paulo	2005	10.1590/S0034-89102005000400025	DIAMA, VIIIM
82	Sodré et al.	UPDATED LIST OF BAT SPECIES POSITIVE FOR RABIES IN BRAZIL		10.1590/S0036-46652010000200004
83	James et al.	Novel herpesviruses in neotropical bats and their relationship with other members of the Herpesviridae family	2020	10.1016/j.meegid.2020.104367	FSD-PCR, N-PCR
84	Marrero et al.	Ecological and Conservation Significance of Herpesvirus Infection in Neotropical Bats	2021	10.1007/s10393-021-01530-2	FSD-PCR, N-PCR
85	de Souza et al.	Discovery of novel anelloviruses in small mammals expands the host range and diversity of the Anelloviridae	2020	10.1016/j.virol.2017.11.001	DNAVIR
86	Bergner et al.	Complete Genome Sequence of an Alphacoronavirus from Common Vampire Bats in Peru	2020	10.1128/MRA.00742-20	FVIR
87	Bueno et al.	High genetic diversity of alphacoronaviruses in bat species (Mammalia: Chiroptera) from the Atlantic Forest in Brazil	2022	10.1111/tbed.14636	FSD-PCR
