## Supplementary File 6 for "The virome of bats inhabiting Brazilian biomes: knowledge gaps and biases towards zoonotic viruses"

### Sheet: Tab 1
N	Authors	Title	Year	doi	Methodology	Methodology count	HT Methodology - YesNo	Viral Family	N_batspecies_studied	Longitudinal sampling	Prevalence results	Tissue sampling method	Sample type	Tissue number	Goal	Obs
1	Moreira-Soto et al.	Neotropical Bats from Costa Rica harbour Diverse Coronaviruses	2015	10.1111/zph.12181	FSD-PCR	1	No	Coronaviridae	41	Yes	Yes	oral swab, plastic bag	saliva, feces			oral swabs = saliva
2	Ribeiro et al.	Bat rabies surveillance and risk factors for rabies spillover in an urban area of Southern Brazil	2018	10.1186/s12917-018-1485-1	DIAMA, VIIIM	2	No	Rhabdoviridae	0	Yes	Yes	euthanasia	brain			anal swabs = fecal remains
3	Drexler et al.	Bats host major mammalian paramyxoviruses	2012	10.1038/ncomms1796	DIAMA, FSD-PCR	2	No	Paramyxoviridae	32	No	Yes	oral swab, plastic bag, euthanasia	feces, serum, saliva, solid organs			feces = excreted fecal content
4	Salmier et al.	Virome analysis of two sympatric bat species (Desmodus rotundus and Molossus molossus) in French Guiana	2017	10.1371/journal.pone.0186943	FVIR	1	Yes	Multiple	2	No	No	plastic bag, oral swab	Feces, saliva
5	Bolatti et al.	Viral Metagenomic Data Analyses of Five New World Bat Species from Argentina: Identification of 35 Novel DNA Viruses	2022	10.3390/microorganisms10020266	DNAVIR	1	Yes	Multiple	5	No	No	plastic bag	Feces
6	de Souza et al.	Paramyxoviruses from neotropical bats suggest a novel genus and nephrotropism	2021	10.1016/j.meegid.2021.105041	RNAVIR, VICC, SS-PCR	3	Yes	Multiple	5	Yes	No	euthanasia	liver, kidney
7	Campos et al	Bat Influenza A(HL18NL11) Virus in Fruit Bats, Brazil	2019	10.3201/eid2502.181246	FSD-PCR	1	No	Orthomyxoviridae	26	Yes	Yes	euthanasia	intestines
8	Schulz et al.	Serological Evidence for Henipa-like and Filo-like Viruses in Trinidad Bats	2020	10.1093/infdis/jiz648	DIAMA, ELISA, FSD-PCR	3	No	Multiple	6	No	Yes	euthanasia	lung, liver, kidney, spleen, brain, blood, serum
9	Sabino-Santos et al.	Evidence of Hantavirus Infection Among Bats in Brazil	2015	10.4269/ajtmh.15-0032	ELISA	1	No	Hantaviridae	16	Yes	Yes	euthanasia	blood
10	Sabino-Santos et al.	Natural infection of Neotropical bats with hantavirus in Brazil	2018	10.1038/s41598-018-27442-w	SS-PCR, DIAMA, WB	3	No	Hantaviridae	7	Yes	Yes	euthanasia	saliva, feces, urine, blood, spleen, liver, kidneys, lungs, heart
11	Bolatti et al.	A Preliminary Study of the Virome of the South American Free-Tailed Bats (Tadarida brasiliensis) and Identification of Two Novel Mammalian Viruses	2020	10.3390/v12040422	DNAVIR	1	Yes	Multiple	1	Yes	No	oral swabs, anal swab	saliva, fecal remains
12	de Araujo et al.	Antibodies Against Henipa-Like Viruses in Brazilian Bats	2017	10.1089/vbz.2016.2051	ELISA	1	No	Paramyxoviridae	9	No	Yes	euthanasia, oral swab, anal swab	blood, saliva, fecal remains
13	Corman et al.	Highly diversified coronaviruses in neotropical bats	2013	10.1099/vir.0.054841-0	FSD-PCR	1	No	Coronaviridae	55	Yes	Yes	cotton bag, euthanasia	Feces, blood, intestins
14	Carrinton et al.	Detection and Phylogenetic Analysis of Group 1 Coronaviruses in South American Bats	2008	10.3201/eid1412.080642	FSD-PCR	1	No	Coronaviridae	7	Yes	Yes	oral swabs, anal swabs	saliva, fecal remains
15	de Araujo et al.	Detection of hantavirus in bats from remaining rain forest in São Paulo, Brazil	2012	10.1186/1756-0500-5-690	SS-PCR	1	No	Hantaviridae	3	No	Yes	euthanasia	lung, kidney, spleen, liver, heart, urine
16	Alves et al.	Detection of coronavirus in vampire bats (Desmodus rotundus) in southern Brazil	2021	10.1111/tbed.14150	RNAVIR, FSD-PCR	2	Yes	Multiple	1	Yes	Yes	euthanasia	brain, lungs, liver, heart, kidney, intestines		Rabies surveillance
17	Brandao et al.	A Coronavirus Detected in the Vampire Bat Desmodus rotundus	2021	10.1111/tbed.14150	SS-PCR	1	No	Coronaviridae	1	No	No	euthanasia	intestines
18	Asano et al.	Alphacoronavirus in urban Molossidae and Phyllostomidae bats, Brazil	2016	10.1186/s12985-016-0569-4	FSD-PCR	1	No	Coronaviridae	4	Yes	Yes	euthanasia	feces		Rabies surveillance
19	Lima et al.	Detection of Alphacoronavirus in velvety free-tailed bats (Molossus molossus) and Brazilian free-tailed bats (Tadarida brasiliensis) from urban area of Southern Brazil.	2013	10.1007/s11262-013-0899-x	SS-PCR	1	No	Coronaviridae	2	No	No	plastic film to collect droping feces	feces
20	Goés et al.	Novel bat coronaviruses, Brazil and Mexico.	2013	10.3201/eid1910.130525	FSD-PCR	1	No	Coronaviridae	10	Yes	Yes	euthanasia	intestines		Rabies surveillance
21	Simas et al.	Bat coronavirus in Brazil related to appalachian rigde and porcine epidemic diarrhea viruses.	2015	10.3201/eid2104.141783	FSD-PCR, RNAVIR	2	Yes	Coronaviridae	1	No	No	oral swab, anal swab	saliva, fecal remains
22	Vieira et al.	Phylogeography of rabies virus isolated from herbivores and bats in the Espírito Santo State, Brazil	2013	10.1007/s11262-012-0866-y	DIAMA, SS-PCR	2	No	Rhabdoviridae	1	Yes	No	euthanasia	brain
23	Vieira et al.	Caracterização molecular do vírus da raiva isolado de Desmodus rotundus capturados no Estado do Rio de Janeiro	2010	10.1590/S0102-09352010000200014	DIAMA, VICC, SS-PCR	3	No	Rhabdoviridae	1	Yes	Yes	euthanasia	brain
24	Menozzi et al.	Antigenic and genotypic characterization of rabies virus isolated from bats (Mammalia: Chiroptera) from municipalities in São Paulo State, Southeastern Brazil	2017	10.1007/s00705-017-3220-9	VIIIM, DIAMA, SS-PCR	3	No	Rhabdoviridae	2	Yes	No	euthanasia	brain		convenience = dying or dead
25	Bittar et al.	Alphacoronavirus Detection in Lungs, Liver, and Intestines of Bats from Brazil	2020	10.1007/s00248-019-01391-x	FSD-PCR	1	No	Coronaviridae	19	No	Yes	euthanasia	intestines, liver, lungs
26	Bergner et al.	Demographic and environmental drivers of metagenomic viral diversity in vampire bats	2019	10.1111/mec.15250	FVIR	1	Yes	Multiple	1	Yes	No	anal swab, oral swab	fecal remains, saliva
27	Queiroz et al.	Rabies in southeast Brazil: a change in the epidemiological pattern	2011	10.1007/s00705-011-1146-1	VIIIM, DIAMA, SS-PCR	3	No	Rhabdoviridae	8	No	No	euthanasia	brain
29	Allendorf et al.	Rabies virus distribution in tissues and molecular characterization of strains from naturally infected non-hematophagous bats	2012	10.1016/j.virusres.2012.01.011	SS-PCR	1	No	Rhabdoviridae	6	No	No	euthanasia	brain, salivary gland, tongue, lung, heart, stomach, liver, spleen, kidney, bladder, intestine, brown fat, feces
30	Oliveira et al.	Rabies virus in insectivorous bats: implications of the diversity of the nucleoprotein and glycoprotein genes for molecular epidemiology	2010	10.1016/j.virol.2010.05.030	SS-PCR	1	No	Rhabdoviridae	8	Yes	No	euthanasia	brain
31	Goés et al.	Genetic diversity of bats coronaviruses in the Atlantic Forest hotspot biome, Brazil	2016	10.1016/j.meegid.2016.07.034	FSD-PCR	1	No	Coronaviridae	17	Yes	Yes	euthanasia	intestines
32	Anthony et al.	Global patterns in coronavirus diversity	2017	10.1093/ve/vex012	FSD-PCR	1	No	Coronaviridae	12	No	No	oral swab, nasal swab, euthanasia	saliva, urine, fecal remains, feces, nasal fluid
33	Carnieli et al.	Phylogenetic analysis of partial RNA-polymerase blocks II and III of Rabies virus isolated from the main rabies reservoirs in Brazil	2012	10.1007/s11262-012-0743-8	DIAMA, VIIIM, SS-PCR	3	No	Rhabdoviridae	8	Yes	No	euthanasia	brain
34	Carnieli et al.	Comparative analysis of rabies virus isolates from Brazilian canids and bats based on the G gene and G-L intergenic region	2010	10.1007/s00705-010-0671-7	DIAMA, VIIIM, SS-PCR	3	No	Rhabdoviridae	2	Yes	No	euthanasia	brain
36	Sato et al.	Molecular epidemiology of rabies from Maranhão and surrounding states in the northeastern region of Brazil	2006	10.1007/s00705-006-0770-7	SS-RTPCR	1	No	Rhabdoviridae	1	Yes	No	euthanasia	brain
37	Kobayashi et al.	Genetic diversity of bat rabies viruses in Brazil	2007	10.1007/s00705-007-1033-y	DIAMA, VIIIM, SS-PCR	3	No	Rhabdoviridae	8	Yes	No	euthanasia	brain
38	Kobayashi et al.	Low genetic diversities of rabies virus populations within different hosts in Brazil	2010	10.1016/j.meegid.2009.12.003	DIAMA, VIIIM, SS-PCR	3	No	Rhabdoviridae	4	No	No	euthanasia	brain
39	Sato et al.	A unique substitution at position 333 on the glycoprotein of rabies virus street strains isolated from non-hematophagous bats in Brazil	2009	10.1007/s11262-008-0290-5	DIAMA, VIIIM, SS-PCR	3	No	Rhabdoviridae	3	Yes	No	euthanasia	brain
40	Cibulski et al.	Detection of multiple viruses in oropharyngeal samples from Brazilian free-tailed bats (Tadarida brasiliensis) using viral metagenomics	2021	10.1007/s00705-020-04825-x	FVIR, FSD-PCR	2	Yes	Multiple	1	No	No	oral swab	saliva
41	Cargnelutti et al.	Genetic identification of a rabies virus from an insectivorous bat in an urban area of Rio Grande do Sul, Brazil	2021	10.1007/s42770-021-00519-x	DIAMA, VIIIM, SS-PCR	3	No	Rhabdoviridae	0	No	No	euthanasia	brain		convenience = dying or dead
42	Carneiro et al.	Rabies virus RNA in naturally infected vampire bats, northeastern Brazil	2010	10.3201/eid1612.100726	FSD-PCR	1	No	Rhabdoviridae	1	Yes	Yes	euthanasia	brain, medulla oblongata
43	Heinemann et al.	Genealogical analyses of rabies virus strains from Brazil based on N gene alleles	2002	10.1017/s095026880200688x	DIAMA, VIIIM, SS-PCR	3	No	Rhabdoviridae	1	No	No	euthanasia	brain
44	Cibulski et al.	A Novel Anelloviridae Species Detected in Tadarida brasiliensis Bats: First Sequence of a Chiropteran Anellovirus	2014	10.1128/genomeA.01028-14	DNAVIR	1	Yes	Multiple	1	No	No				Rabies surveillance
45	Ito et al.	Discrimination between dog-related and vampire bat-related rabies viruses in Brazil by strain-specific reverse transcriptase-polymerase chain reaction and restriction fragment length polymorphism analysis	2003	10.1016/s1386-6532(02)00048-3	SS-PCR	1	No	Rhabdoviridae	1	Yes	No	euthanasia	brain
46	Sato et al.	Genetic and phylogenetic analysis of glycoprotein of rabies virus isolated from several species in Brazil	2004	10.1292/jvms.66.747	SS-PCR	1	No	Rhabdoviridae	1	No	No	euthanasia	brain
47	Bernardi et al.	Antigenic and genetic characterization of rabies viruses isolated from domestic and wild animals of Brazil identifies the hoary fox as a rabies reservoir	2005	10.1099/vir.0.81223-0	DIAMA, VIIIM, SS-PCR	3	No	Rhabdoviridae	3	Yes	No	euthanasia	brain
48	Razafindratsimandresy et al.	Partial molecular characterization of alphaherpesviruses isolated from tropical bats	2009	10.1099/vir.0.006825-0	SS-PCR	1	No	Herpesviridae	1	No	No		blood
49	Shoji et al.	Genetic characterization of rabies viruses isolated from frugivorous bat (Artibeus spp.) in Brazil	2004	10.1292/jvms.66.1271	DIAMA, VIIIM, SS-PCR	3	No	Rhabdoviridae	2	Yes	No	euthanasia	brain
50	Kobayashi et al	Molecular epidemiological analysis of bat rabies viruses in Brazil	2005	10.1292/jvms.67.647	DIAMA, VIIIM, SS-PCR	3	No	Rhabdoviridae	8	Yes	No	euthanasia	brain
52	Lima et al.	Genomic characterization of novel circular ssDNA viruses from insectivorous bats in Southern Brazil	2015	10.1371/journal.pone.0118070	SS-PCR	1	No	Multiple	2	No	No	plastic film to collect droping feces	feces
53	Ferraz et al.	First report of rabies in vampire bats (Desmodus rotundus) in an urban area, Ubatuba, São Paulo state, Brazil	2007	10.1590/s0036-46652007000600010	DIAMA, VIIIM	2	No	Rhabdoviridae	1	No	No	euthanasia	brain
54	Lima et al.	First detection of adenovirus in the vampire bat (Desmodus rotundus) in Brazil	2013	10.1007/s11262-013-0947-6	N-PCR	1	No	Adenoviridae	1	No	No	euthanasia	intestines, lungs, livers, and kidney		Rabies surveillance
55	Schaefer et al.	Studies on antigenic and genomic properties of Brazilian rabies virus isolates	2005	10.1016/j.vetmic.2005.01.023	DIAMA, VIIIM, SS-PCR	3	No	Rhabdoviridae	2	No	No	euthanasia	brain
56	Almeida et al.	Characterization of rabies virus isolated from a colony of Eptesicus furinalis bats in Brazil.	2011	10.1590/S0036-46652011000100006	DIAMA, VIIIM, SS-PCR	3	No	Rhabdoviridae	1	No	No	euthanasia	brain
57	Campos et al.	One-step protocol for amplification of near full-length cDNA of the rabies virus genome.	2011	10.1016/j.jviromet.2011.03.030	SS-PCR	1	No	Rhabdoviridae	2	No	No	euthanasia	brain
58	Favoretto et al.	Antigenic typing of brazilian rabies virus samples isolated from animals and humans, 1989-2000	2002	10.1590/S0036-46652002000200007	DIAMA	1	No	Rhabdoviridae	8	No	No	euthanasia	brain
59	Velasco-Villa	Molecular Diversity of Rabies Viruses Associated with Bats in Mexico and Other Countries of the Americas	2006	10.1128/JCM.44.5.1697-1710.2006	DIAMA, SS-PCR	2	No	Rhabdoviridae	3	Yes	No	euthanasia	brain
60	Ito et al.	Detection of rabies virus RNA isolated from several species of animals in Brazil by RT-PCR	2001	10.1292/jvms.63.1309	DIAMA, SS-PCR	2	No	Rhabdoviridae	1	No	No	euthanasia	brain
61	Velasco-Villa	Antigenic diversity and distribution of rabies virus in Mexico	2002	10.1128/JCM.40.3.951-958.2002	DIAMA, VIIIM	2	No	Rhabdoviridae	1	Yes	No	euthanasia	brain
62	Ito et al.	Genetic characterization and geographic distribution of rabies virus isolates in Brazil: identification of two reservoirs, dogs and vampire bats	2001	10.1006/viro.2000.0916	DIAMA, VIIIM, SS-PCR	3	No	Rhabdoviridae	1	No	No	euthanasia	brain
63	Romijn et al.	Study of lyssaviruses of bat origin as a source of rabies for other animal species in the State of Rio de Janeiro, Brazil	2003	10.4269/ajtmh.2003.69.81	DIAMA, VIIIM, SS-PCR	3	No	Rhabdoviridae	2	No	No	euthanasia	brain
64	Schaefer et al.	Studies on antigenic and genomic properties of Brazilian rabies virus isolates.	2005	10.1016/j.vetmic.2005.01.023	DIAMA, VIIIM, SS-PCR	3	No	Rhabdoviridae	2	No	No	euthanasia	brain
65	de Mattos et al.	Genetic characterization of rabies field isolates from Venezuela	1996	10.1128/jcm.34.6.1553-1558.1996	DIAMA, SS-PCR	2	No	Rhabdoviridae	1	Yes	No	euthanasia	brain
67	de Mattos et al.	Bat rabies in urban centers in Chile	2000	10.7589/0090-3558-36.2.231	DIAMA, VIIIM, SS-PCR	3	No	Rhabdoviridae	3	Yes	No	euthanasia	brain
68	Cisterna et al	Antigenic and molecular characterization of rabies virus in Argentina	2005	10.1016/j.virusres.2004.10.013	DIAMA, SS-PCR	2	No	Rhabdoviridae	4	Yes	No	euthanasia	brain
69	Zeller et al.	Electron microscopy and antigenic studies of uncharacterized viruses. I. Evidence suggesting the placement of viruses in familiesArenaviridae, Paramyxoviridae, orPoxviridae	1989	10.1007/BF01310934	ELANT	1	No	Paramyxoviridae	1	No	No
71	Rohde et al.	Bat Rabies, Texas, 1996–2000	2004	10.3201/eid1005.030719	DIAMA, SS-PCR	2	No	Rhabdoviridae	20	Yes	Yes	euthanasia	brain
72	Favic et al.	Role of insectivorous bats in the transmission of Rabies in Chile	1999	10.4067/S0301-732X1999000200002	DIAMA, VIIIM	2	No	Rhabdoviridae	1	Yes	No	euthanasia	brain
73	Tong et al.	New World Bats Harbor Diverse Influenza A Viruses	2013	10.1371/journal.ppat.1003657	ELISA, FSD-PCR	2	No	Orthomyxoviridae	18	Yes	Yes	euthanasia, anal swab, oral swab	serum, tissues, organs, fecal remains, saliva
74	Uribe et al.	Molecular Evidence of Orthomyxovirus Presence in Colombian Neotropical Bats	2022	10.3389/fmicb.2022.845546	FSD-PCR	1	No	Orthomyxoviridae	25	Yes	Yes	anal swab, oral swab	fecal remains, saliva			Deep swabbing
75	Bergner et al.	Diversification of mammalian deltaviruses by host shifting	2021	10.1073/pnas.2019907118	FVIR	1	Yes	Multiple	5	No	No	oral swab	saliva
76	Thoisy et al.	Bioecological Drivers of Rabies Virus Circulation in a Neotropical Bat Community	2016	10.1371/journal.pntd.0004378	ELISA, SS-PCR	2	No	Rhabdoviridae	26	Yes	Yes	euthanasia	blood, saliva, brain, heart, lung, kidney, spleen
77	Costa et al.	Serological investigation of rabies virus neutralizing antibodies in bats captured in the eastern Brazilian Amazon	2013	10.1093/trstmh/trt080	DIAMA	1	No	Rhabdoviridae	28	Yes	Yes	euthanasia	brain
78	de Almeida et al,	Rabies diagnosis and serology in bats from the State of São Paulo, Brazil.	2011	10.1590/S0037-86822011005000011	DIAMA, VIIIM	2	No	Rhabdoviridae	34	Yes	Yes	euthanasia	brain
79	Cunha et al.	Bat rabies in the northnorthwestern regions of the state of São Paulo, Brazil: 1997-2002	2006	10.1590/S0034-89102006000700017	DIAMA, VIIIM	2	No	Rhabdoviridae	14	Yes	No	euthanasia	brain
80	Queiroz et al.	Perfil epidemiológico da raiva na região Noroeste do Estado de São Paulo no período de 1_x0018__x0018_3 a 2007	2009	10.1590/S0037-86822009000100003	DIAMA, VIIIM	2	No	Rhabdoviridae	9	Yes	No	euthanasia	brain
81	Cunha et al.	Isolamento do vírus da raiva em Artibeus fimbriatus no Estado de São Paulo	2005	10.1590/S0034-89102005000400025	DIAMA, VIIIM	2	No	Rhabdoviridae	1	No	No	euthanasia	brain
83	James et al.	Novel herpesviruses in neotropical bats and their relationship with other members of the Herpesviridae family	2020	10.1016/j.meegid.2020.104367	FSD-PCR, N-PCR	2	No	Herpesviridae	11	Yes	Yes	vein puncture	blood		Rabies surveillance
84	Marrero et al.	Ecological and Conservation Significance of Herpesvirus Infection in Neotropical Bats	2021	10.1007/s10393-021-01530-2	FSD-PCR, N-PCR	2	No	Herpesviridae	8	Yes	No	oral swab	saliva
85	de Souza et al.	Discovery of novel anelloviruses in small mammals expands the host range and diversity of the Anelloviridae	2020	10.1016/j.virol.2017.11.001	DNAVIR	1	Yes	Anelloviridae	2	Yes	No	euthanasia	blood, sera, liver, lung
86	Bergner et al.	Complete Genome Sequence of an Alphacoronavirus from Common Vampire Bats in Peru	2020	10.1128/MRA.00742-20	FVIR	1	Yes	Coronaviridae	1	No	No	anal swab	fecal remains
87	Bueno et al.	High genetic diversity of alphacoronaviruses in bat species (Mammalia: Chiroptera) from the Atlantic Forest in Brazil	2022	10.1111/tbed.14636	FSD-PCR	1	No	Coronaviridae	21	Yes	Yes	oral swab, anal swab, euthanasia	heart, kidney, liver, lungs, intestine, saliva, fecal remains
